# Divide and conquer – machine-learning integrates mammalian, viral, and network traits to predict unknown virus-mammal associations

**DOI:** 10.1101/2020.06.13.150003

**Authors:** Maya Wardeh, Marcus S.C. Blagrove, Kieran J. Sharkey, Matthew Baylis

**Affiliations:** Department of Livestock and One Health, Institute of Infection, Veterinary & Ecological Sciences, University of Liverpool, Liverpool Science Park IC2 Building, 146 Brownlow Hill, Liverpool L3 5RF; Department of Evolution, Ecology and Behaviour, Institute of Infection, Veterinary & Ecological Sciences, University of Liverpool, Merseybio Building, Crown Street L69 7ZB; Department of Mathematical Sciences, University of Liverpool, Peach Street, Liverpool, L69 7ZL

## Abstract

Our knowledge of viral host ranges remains limited. Completing this picture by identifying unknown hosts of known viruses is an important research aim that can help identify zoonotic and animal-disease risks. Furthermore, such understanding can be used to mitigate against viral spill-over from animal reservoirs into human population. To address this knowledge-gap we apply a divide-and-conquer approach which separates viral, mammalian and network features into three unique perspectives, each predicting associations independently to enhance predictive power. Our approach predicts over 20,000 unknown associations between known viruses and mammalian hosts, suggesting that current knowledge underestimates the number of associations in wild and semi-domesticated mammals by a factor of 4.3, and the average mammalian host-range of viruses by a factor of 3.2. In particular, our results highlight a significant knowledge gap in the wild reservoirs of important zoonotic and domesticated mammals’ viruses: specifically, lyssaviruses, bornaviruses and rotaviruses.
