## Supplementary Table S10 for "Divide and conquer – machine-learning integrates mammalian, viral, and network traits to predict unknown virus-mammal associations"

### Sheet: table s10
Host	Order	Dom	EID2	Predicted	Viral	Mammalian	Network	Mean
Odocoileus virginianus	Ruminantia	sd	1	1	0.999	0.997	0.997	0.998
Sciurus niger	Rodentia	w	1	1	1	0.992	0.992	0.994
Macaca mulatta	Primates	w	1	1	1	0.985	0.995	0.993
Cervus elaphus	Ruminantia	sd	1	1	0.987	0.994	0.997	0.993
Loxodonta africana	Proboscidea	sd	1	1	0.981	0.989	0.996	0.989
Ursus americanus	Carnivora	w	1	1	0.971	0.998	0.994	0.988
Bradypus variegatus	Pilosa	w	1	1	1	0.966	0.995	0.987
Loxodonta cyclotis	Proboscidea	w	1	1	0.983	0.975	0.995	0.984
Macaca nemestrina	Primates	w	1	1	1	0.956	0.993	0.983
Cercocebus atys	Primates	w	1	1	0.997	0.973	0.978	0.983
Ctenodactylus gundi	Rodentia	w	1	1	1	0.927	1	0.975
Nyctophilus arnhemensis	Chiroptera	w	1	1	1	0.924	1	0.975
Capreolus capreolus	Ruminantia	w	1	1	0.938	0.986	0.997	0.974
Apodemus sylvaticus	Rodentia	w	1	1	0.986	0.957	0.97	0.971
Dama dama	Ruminantia	sd	1	1	0.915	0.991	0.996	0.968
Choloepus hoffmanni	Pilosa	w	1	1	0.943	0.96	0.997	0.966
Macaca sylvanus	Primates	w	1	1	0.946	0.984	0.969	0.966
Canis latrans	Carnivora	w	1	1	0.937	0.961	0.994	0.964
Procyon lotor	Carnivora	sd	1	1	0.896	0.98	0.993	0.956
Alouatta caraya	Primates	w	1	1	0.896	0.98	0.985	0.954
Panthera tigris	Carnivora	w	1	1	0.924	0.943	0.991	0.952
Macaca sinica	Primates	w	1	1	0.932	0.937	0.987	0.952
Macaca radiata	Primates	w	0	1	0.96	0.9	0.991	0.95
Lynx rufus	Carnivora	w	1	1	0.897	0.973	0.965	0.945
Rangifer tarandus	Ruminantia	sd	1	1	0.871	0.963	0.996	0.943
Syncerus caffer	Ruminantia	sd	1	1	0.848	0.973	0.995	0.939
Erythrocebus patas	Primates	w	1	1	0.847	0.986	0.983	0.939
Ursus arctos	Carnivora	w	1	1	0.819	0.994	0.993	0.935
Myotis lucifugus	Chiroptera	w	1	1	0.895	0.932	0.978	0.935
Ursus maritimus	Carnivora	w	1	1	0.842	0.971	0.992	0.935
Sciurus griseus	Rodentia	w	1	1	0.892	0.959	0.918	0.923
Macaca fuscata	Primates	w	0	1	0.874	0.9	0.993	0.923
Rousettus leschenaultii	Chiroptera	w	1	1	0.857	0.934	0.974	0.922
Crocidura russula	Eulipotyphla	w	1	1	0.84	0.927	0.978	0.915
Sigmodon hispidus	Rodentia	w	1	1	0.798	0.948	0.996	0.914
Pan troglodytes	Primates	w	1	1	0.748	0.976	0.995	0.906
Canis lupus	Carnivora	sd	1	1	0.742	0.98	0.994	0.905
Mandrillus sphinx	Primates	w	1	1	0.761	0.954	0.983	0.9
Oreamnos americanus	Ruminantia	w	1	1	0.74	0.957	0.992	0.896
Lemur catta	Primates	w	1	1	0.757	0.955	0.972	0.895
Mephitis mephitis	Carnivora	sd	1	1	0.741	0.966	0.974	0.894
Sciurus carolinensis	Rodentia	w	1	1	0.695	0.994	0.98	0.889
Sylvilagus floridanus	Lagomorpha	w	1	1	0.699	0.968	0.982	0.883
Tamias striatus	Rodentia	w	1	1	0.686	0.969	0.971	0.876
Cervus nippon	Ruminantia	sd	0	1	0.819	0.765	0.994	0.859
Semnopithecus entellus	Primates	w	0	1	0.857	0.703	0.992	0.851
Alces alces	Ruminantia	sd	0	1	0.579	0.893	0.998	0.823
Elephas maximus	Proboscidea	sd	0	1	0.57	0.887	0.996	0.818
Marmota monax	Rodentia	w	0	1	0.785	0.63	0.988	0.801
Giraffa camelopardalis	Ruminantia	sd	0	1	0.443	0.92	0.991	0.785
Alouatta pigra	Primates	w	1	1	0.885	0.943	0.524	0.784
Nyctereutes procyonoides	Carnivora	sd	0	1	0.775	0.588	0.989	0.784
Macaca fascicularis	Primates	w	0	1	0.568	0.742	0.996	0.769
Vicugna vicugna	Tylopoda	sd	0	1	0.946	0.358	0.99	0.764
Ateles geoffroyi	Primates	w	1	1	0.439	0.946	0.857	0.747
Gazella bennettii	Ruminantia	sd	0	1	0.623	0.623	0.973	0.74
Pongo pygmaeus	Primates	w	0	1	1	0.22	0.991	0.737
Cervus canadensis	Ruminantia	w	0	1	0.228	0.985	0.994	0.736
Kobus ellipsiprymnus	Ruminantia	w	0	1	0.41	0.755	0.99	0.719
Urocyon cinereoargenteus	Carnivora	w	0	1	0.42	0.727	0.977	0.708

### Sheet: caption
Table S10 – Top 60 predicted or detected wild or semi-domesticated hosts of West Nile Virus (WNV). Host species were ordered by mean probability of predictions derived as probability from mammalian, viral and network perspectives, and top 60 were selected. Dom is domestication status, w=wild, sd = semi domestic. EID2 indicates if the association was retrieved from EID2 (=1). Predicted indicated i…
