## Supplementary Table S11 for "Divide and conquer – machine-learning integrates mammalian, viral, and network traits to predict unknown virus-mammal associations"

### Sheet: table s11
Virus	Abbreviation	Baltimore	EID2	Predicted	Mammalian	Viral	Network	Mean
rousettus bat coronavirus gccdc1		IV	1	1	1	1	0.997	0.999
malsoor virus	MalsV	V	1	1	0.985	1	0.996	0.994
pegivirus b	PgV-B	IV	0	1	0.966	1	0.983	0.983
tuhoko pararubulavirus 1	TuV-1	V	1	1	0.939	1	0.996	0.978
tuhoko pararubulavirus 2	TuV-2	V	1	1	0.936	1	0.996	0.977
tuhoko pararubulavirus 3	TuV-3	V	1	1	0.936	1	0.996	0.977
dengue virus	DENV	IV	1	1	0.914	1	0.983	0.966
pteropine orthoreovirus	PRV	III	1	1	0.998	1	0.851	0.95
rabies lyssavirus	RABV	V	1	1	0.841	0.995	0.999	0.945
bat mastadenovirus	Bt-MAdV	I	1	1	0.838	0.999	0.989	0.942
bat coronavirus	Bat-CoV	IV	1	1	0.83	1	0.996	0.942
west nile virus	WNV	IV	1	1	0.857	0.934	0.974	0.922
bat rotavirus	bat ROTV	III	0	1	0.966	0.788	0.935	0.896
rotavirus a	RotA	III	1	1	0.831	0.855	0.989	0.892
bat gammaretrovirus		VI	1	1	0.902	0.797	0.961	0.887
japanese encephalitis virus	JEV	IV	1	1	0.841	0.823	0.993	0.886
kyasanur forest disease virus	KFDV	IV	1	1	0.901	0.88	0.828	0.87
zaire ebolavirus	EBOV	V	0	1	0.563	1	0.958	0.84
rousettus bat coronavirus hku9	RoBCoV HKU9	IV	1	1	0.994	0.553	0.946	0.831
bat filovirus	bat filovirus	V	1	1	0.849	0.973	0.66	0.827
shimoni bat lyssavirus	SHIBV	V	0	1	0.586	1	0.857	0.814
bat mastadenovirus g	Bt-MAdV-G	I	1	1	0.838	1	0.473	0.77
bat hepevirus	bat HEPV	IV	0	1	0.972	0.427	0.901	0.767
irkut lyssavirus	IRKV	V	0	1	0.249	1	0.976	0.741
khujand lyssavirus	KHUV	V	0	1	0.524	0.731	0.95	0.735
australian bat lyssavirus	ABLV	V	0	1	0.4	0.828	0.977	0.735
mammalian orthoreovirus	MRV	III	0	1	0.735	0.434	0.972	0.714
nipah henipavirus	NiV	V	0	1	0.786	0.4	0.939	0.708
severe acute respiratory syndrome-related coronavirus	SARS-CoV	IV	0	1	0.628	0.392	0.983	0.667
bat calicivirus	bat CALV	IV	0	1	0.383	0.645	0.922	0.65
tick-borne encephalitis virus	TBEV	IV	0	1	0.952	0.015	0.968	0.645
hendra henipavirus	HeV	V	0	1	0.47	0.533	0.93	0.644
aravan lyssavirus	ARAV	V	0	1	0.425	0.539	0.934	0.633
tioman pararubulavirus	TioV	V	0	1	0.596	0.402	0.894	0.631
orthohepevirus a	HEV	IV	0	1	0.708	0.194	0.973	0.625
west caucasian bat lyssavirus	WCBL	V	0	1	0.579	0.388	0.893	0.62
chiropteran dependoparvovirus 1	BtAAV	II	0	1	0.508	0.319	0.986	0.605
lagos bat lyssavirus	LBV	V	0	1	0.256	0.61	0.928	0.598
ross river virus	RRV	IV	0	1	0.77	0.04	0.96	0.59
vesicular stomatitis virus	VSV	V	0	1	0.029	0.776	0.931	0.579
menangle pararubulavirus	MenV	V	0	1	0.253	0.609	0.872	0.578
usutu virus	USUV	IV	0	1	0.532	0.392	0.807	0.577
pipistrellus bat coronavirus hku5	PB-HKU5	IV	0	1	0.647	0.189	0.892	0.576
rotavirus b	RotB	III	0	1	0.747	0.104	0.831	0.561
bat parvovirus	bat PARV	II	0	1	0.5	0.162	0.963	0.541
venezuelan equine encephalitis virus	VEEV	IV	0	1	0.646	0	0.974	0.54
foot-and-mouth disease virus	FMDV	IV	0	1	0.637	0.008	0.966	0.537
middle east respiratory syndrome-related coronavirus	MERS-CoV	IV	0	1	0.56	0.185	0.858	0.534
rotavirus c	RotC	III	0	1	0.611	0.039	0.891	0.514
pestivirus a	PestA	IV	0	1	0.567	0	0.956	0.508

### Sheet: caption
Table S11 – Top 50 detected (in EID2) or predicted virus species that could be found in Rousettus leschenaultii. Virus species are ordered by mean probability of predictions derived as probability from mammalian, viral and network perspectives, and top 50 were selected. Abb indicates the abbreviation of the virus (if any). Baltimore is Baltimore classification (7 groups I to VII). EID2 indicates …
