## Supplementary Table S12 for "Divide and conquer – machine-learning integrates mammalian, viral, and network traits to predict unknown virus-mammal associations"

### Sheet: table s12
Virus	Baltimore	Abbreviation	Family	Genus	Observed(EID2)	Predicted	Fold increase
european bat 2 lyssavirus	V	EBLV-2	Rhabdoviridae	Lyssavirus	8	151 [29 - 356]	18.88 [3.75 - 44.5]
coastal plains tibrovirus	V	CPV	Rhabdoviridae	Tibrovirus	5	65 [17 - 172]	13 [3.4 - 34.4]
mammalian orthoreovirus	III	MRV	Reoviridae	Orthoreovirus	18	192 [29 - 458]	10.67 [1.61 - 25.44]
nipah henipavirus	V	NiV	Paramyxoviridae	Henipavirus	12	118 [19 - 415]	9.83 [1.58 - 34.58]
european bat 1 lyssavirus	V	EBLV-1	Rhabdoviridae	Lyssavirus	23	213 [52 - 461]	9.26 [2.3 - 20.04]
australian bat lyssavirus	V	ABLV	Rhabdoviridae	Lyssavirus	14	128 [27 - 340]	9.14 [2 - 24.29]
borna disease virus	V	BDV	Bornaviridae	Bornaviridae	19	158 [31 - 441]	8.32 [1.68 - 23.21]
murine leukemia virus	VI	MLV	Retroviridae	Gammaretrovirus	16	125 [24 - 495]	7.81 [1.56 - 30.94]
severe acute respiratory syndrome-related coronavirus	IV	SARS-CoV	Coronaviridae	Betacoronavirus	19	143 [35 - 423]	7.53 [1.89 - 22.26]
venezuelan equine encephalitis virus	IV	VEEV	Togaviridae	Alphavirus	20	148 [33 - 476]	7.4 [1.75 - 23.8]
pegivirus b	IV	PgV-B	Flaviviridae	Pegivirus	19	125 [22 - 376]	6.63 [1.32 - 19.79]
betacoronavirus 1	IV	BetaCov-1	Coronaviridae	Betacoronavirus	21	134 [30 - 405]	6.38 [1.48 - 19.29]
saint louis encephalitis virus	IV	SLEV	Flaviviridae	Flavivirus	24	146 [37 - 529]	6.08 [1.58 - 22.04]
bunyamwera orthobunyavirus	V	BUNV	Peribunyaviridae	Orthobunyavirus	22	124 [25 - 417]	5.68 [1.23 - 18.95]
murine orthopneumovirus	V	MPV	Pneumoviridae	Orthopneumovirus	2	11 [3 - 33]	5.5 [1.5 - 16.5]
respiratory syncytial virus	V	RSV	Pneumoviridae	Orthopneumovirus	25	133 [33 - 393]	5.32 [1.4 - 15.72]
suid alphaherpesvirus 1	I	SHV-1	Herpesviridae	Varicellovirus	22	116 [26 - 350]	5.27 [1.18 - 15.91]
dengue virus	IV	DENV	Flaviviridae	Flavivirus	41	205 [48 - 579]	5.02 [1.22 - 14.12]
rift valley fever phlebovirus	V	RVFV	Phenuiviridae	Phlebovirus	32	152 [40 - 491]	4.75 [1.38 - 15.34]
eastern equine encephalitis virus	IV	EEEV	Togaviridae	Alphavirus	40	187 [47 - 603]	4.7 [1.23 - 15.08]
cowpox virus	I	CPXV	Poxviridae	Orthopoxvirus	30	134 [33 - 485]	4.47 [1.1 - 16.17]
influenza a virus	V	Influenza A	Orthomyxoviridae	Alphainfluenzavirus	55	235 [69 - 542]	4.27 [1.33 - 9.85]
yellow fever virus	IV	YFV	Flaviviridae	Flavivirus	35	146 [46 - 326]	4.17 [1.34 - 9.31]
ross river virus	IV	RRV	Togaviridae	Alphavirus	31	129 [39 - 460]	4.16 [1.29 - 14.84]
bat coronavirus	IV	Bat-CoV	Coronaviridae	Coronavirinae	39	158 [43 - 431]	4.08 [1.18 - 11.05]
japanese encephalitis virus	IV	JEV	Flaviviridae	Flavivirus	44	178 [58 - 508]	4.07 [1.36 - 11.55]
tick-borne encephalitis virus	IV	TBEV	Flaviviridae	Flavivirus	50	200 [61 - 525]	4 [1.28 - 10.5]
alphacoronavirus 1	IV	AlphaCoV-1	Coronaviridae	Alphacoronavirus	31	117 [47 - 337]	3.77 [1.52 - 10.87]
cardiovirus a	IV	Cardiovirus A	Picornaviridae	Cardiovirus	34	126 [33 - 538]	3.71 [1.03 - 15.82]
pestivirus a	IV	PestA	Flaviviridae	Pestivirus	48	165 [51 - 428]	3.44 [1.06 - 8.92]
california encephalitis orthobunyavirus	V	CEV	Peribunyaviridae	Orthobunyavirus	42	144 [43 - 460]	3.43 [1.02 - 10.95]
rotavirus a	III	RotA	Reoviridae	Rotavirus	57	183 [57 - 535]	3.23 [1.04 - 9.39]
orthohepevirus a	IV	HEV	Hepeviridae	Orthohepevirus	38	120 [39 - 455]	3.18 [1.13 - 11.97]
west nile virus	IV	WNV	Flaviviridae	Flavivirus	56	173 [69 - 565]	3.09 [1.27 - 10.09]
bluetongue virus	III	BTV	Reoviridae	Orbivirus	45	132 [50 - 384]	2.96 [1.13 - 8.53]
canine morbillivirus	V	CDV	Paramyxoviridae	Morbillivirus	78	167 [78 - 475]	2.14 [1.04 - 6.09]
carnivore protoparvovirus 1	II	CPV	Parvoviridae	Protoparvovirus	62	118 [59 - 335]	1.9 [1 - 5.4]
simian foamy virus	VI	SiFV	Retroviridae	Spumavirus	74	130 [75 - 332]	1.76 [1.04 - 4.49]
monkeypox virus	I	MPV	Poxviridae	Orthopoxvirus	97	167 [94 - 496]	1.72 [1.04 - 5.11]
rabies lyssavirus	V	RABV	Rhabdoviridae	Lyssavirus	682	717 [682 - 906]	1.05 [1 - 1.33]

### Sheet: caption
Table S12 – Details of labelled viruses in figure 2 of manuscript. Virus species are ordered in descending order of their predicted host range and top 40 were selected. Rabies lyssavirus was excluded from figure 2 and is included here for completion. values in brackets present 90% confidence intervals.
