## Supplementary Table S13 for "Divide and conquer – machine-learning integrates mammalian, viral, and network traits to predict unknown virus-mammal associations"

### Sheet: Table S13
Order	Observed (EID2)	Predicted	Fold increase	Observed zoonotic	Predicted zoonotic	Fold increase zoonotic	Observed domestic*	Predicted domestic*	Fold increase domestic*
Primates	1148	5895 [1808 - 19540]	5.14 [1.57 - 17.02]	703	4077 [1143 - 13073]	5.8 [1.63 - 18.6]	200	1226 [282 - 5632]	6.13 [1.41 - 28.16]
Chiroptera	854	4738 [1315 - 22325]	5.55 [1.54 - 26.14]	234	1736 [367 - 9250]	7.42 [1.57 - 39.53]	210	1741 [334 - 9222]	8.29 [1.59 - 43.91]
Rodentia	712	4276 [1068 - 21019]	6.01 [1.5 - 29.52]	385	2615 [613 - 10858]	6.79 [1.59 - 28.2]	156	1301 [228 - 7047]	8.34 [1.46 - 45.17]
Ruminantia	467	3630 [961 - 11089]	7.77 [2.06 - 23.75]	125	1264 [272 - 4711]	10.11 [2.18 - 37.69]	385	3213 [813 - 8452]	8.35 [2.11 - 21.95]
Carnivora	618	3107 [961 - 13722]	5.03 [1.56 - 22.2]	115	1120 [223 - 6184]	9.74 [1.94 - 53.77]	440	2399 [724 - 8598]	5.45 [1.65 - 19.54]
Eulipotyphla	111	318 [127 - 2413]	2.86 [1.14 - 21.74]	26	152 [34 - 1161]	5.85 [1.31 - 44.65]	24	133 [32 - 997]	5.54 [1.33 - 41.54]
Perissodactyla	47	274 [88 - 1063]	5.83 [1.87 - 22.62]	10	97 [20 - 454]	9.7 [2 - 45.4]	46	268 [87 - 837]	5.83 [1.89 - 18.2]
Suina	35	261 [51 - 1348]	7.46 [1.46 - 38.51]	11	141 [18 - 693]	12.82 [1.64 - 63]	32	232 [48 - 1007]	7.25 [1.5 - 31.47]
Lagomorpha	35	216 [64 - 895]	6.17 [1.83 - 25.57]	12	113 [25 - 495]	9.42 [2.08 - 41.25]	31	177 [58 - 570]	5.71 [1.87 - 18.39]
Proboscidea	58	90 [71 - 345]	1.55 [1.22 - 5.95]	10	20 [11 - 144]	2 [1.1 - 14.4]	17	36 [22 - 221]	2.12 [1.29 - 13]
Diprotodontia	37	70 [39 - 578]	1.89 [1.05 - 15.62]	19	42 [21 - 240]	2.21 [1.11 - 12.63]	19	46 [21 - 245]	2.42 [1.11 - 12.89]
Tylopoda	5	63 [8 - 249]	12.6 [1.6 - 49.8]	3	38 [4 - 135]	12.67 [1.33 - 45]	5	63 [8 - 187]	12.6 [1.6 - 37.4]
Pilosa	23	40 [23 - 339]	1.74 [1 - 14.74]	15	27 [15 - 216]	1.8 [1 - 14.4]	9	17 [9 - 143]	1.89 [1 - 15.89]
Scandentia	16	33 [19 - 166]	2.06 [1.19 - 10.38]	6	15 [7 - 92]	2.5 [1.17 - 15.33]	5	13 [6 - 74]	2.6 [1.2 - 14.8]
Didelphimorphia	9	24 [9 - 135]	2.67 [1 - 15]	4	17 [4 - 81]	4.25 [1 - 20.25]	3	12 [3 - 44]	4 [1 - 14.67]
Cingulata	2	16 [4 - 106]	8 [2 - 53]	2	15 [4 - 64]	7.5 [2 - 32]	2	15 [4 - 67]	7.5 [2 - 33.5]
Dasyuromorphia	11	15 [11 - 72]	1.36 [1 - 6.55]	0	3 [0 - 28]	~ [0 - ~]	0	3 [0 - 24]	~ [0 - ~]
Afrosoricida	8	8 [8 - 14]	1 [1 - 1.75]	0	0 [0 - 6]	0 [0 - ~]	0	0 [0 - 5]	0 [0 - ~]
Peramelemorphia	5	8 [5 - 15]	1.6 [1 - 3]	5	5 [5 - 5]	1 [1 - 1]	5	5 [5 - 5]	1 [1 - 1]
Hippopotamidae	2	6 [2 - 40]	3 [1 - 20]	1	4 [1 - 23]	4 [1 - 23]	1	5 [1 - 31]	5 [1 - 31]
Hyracoidea	1	1 [1 - 26]	1 [1 - 26]	0	0 [0 - 17]	0 [0 - ~]	0	0 [0 - 15]	0 [0 - ~]

### Sheet: caption
Table S13 – Predictions for mammalian orders. Rabies virus was excluded from the counts of observed, predicted associations, and association fold-increase. Domestic* refers to economically important domesticated mammals (livestock - including camels, horses, and pets - including rabbits).
