## Supplementary Table S14 for "Divide and conquer – machine-learning integrates mammalian, viral, and network traits to predict unknown virus-mammal associations"

### Sheet: Table S14
Mammal	Abbr	Dom	Order	Observed associations (EID2)	Predicted associations	Fold increase
Macaca mulatta	M. mulatt	W	Primates	83	142 [84 - 297]	1.72 [1.04 - 3.58]
Pan troglodytes	P. troglo	W	Primates	93	134 [98 - 228]	1.44 [1.08 - 2.45]
Odocoileus virginianus	O. virgin	SD	Ruminantia	30	130 [40 - 258]	4.33 [1.33 - 8.6]
Rangifer tarandus	R. tarand	SD	Ruminantia	26	128 [74 - 254]	4.92 [2.85 - 9.77]
Macaca radiata	M. radiat	W	Primates	9	119 [33 - 261]	13.22 [3.67 - 29]
Apodemus agrarius	A. agrari	W	Rodentia	20	119 [37 - 257]	5.95 [1.85 - 12.85]
Erythrocebus patas	E. patas	W	Primates	16	117 [36 - 214]	7.31 [2.31 - 13.38]
Alces alces	A. alces	SD	Ruminantia	14	117 [60 - 227]	8.36 [4.29 - 16.21]
Cervus elaphus	C. elaphu	SD	Ruminantia	33	116 [40 - 259]	3.52 [1.21 - 7.85]
Microtus arvalis	M. arvali	SD	Rodentia	14	114 [24 - 346]	8.14 [1.71 - 24.71]
Meriones unguiculatus	M. unguic	SD	Rodentia	7	105 [20 - 317]	15 [2.86 - 45.29]
Canis lupus	C. lupus	SD	Carnivora	14	101 [16 - 324]	7.21 [1.29 - 23.14]
Myodes glareolus	M. glareo	W	Rodentia	23	89 [27 - 251]	3.87 [1.17 - 10.91]
Ursus arctos	U. arctos	W	Carnivora	12	87 [27 - 237]	7.25 [2.33 - 19.75]
Crocidura russula	C. russul	W	Eulipotyphla	6	87 [11 - 262]	14.5 [2 - 43.67]
Miniopterus schreibersii	M. schrei	W	Chiroptera	41	85 [44 - 138]	2.1 [1.12 - 3.37]
Ursus americanus	U. americ	W	Carnivora	13	83 [31 - 218]	6.38 [2.38 - 16.77]
Canis latrans	C. latran	W	Carnivora	13	82 [29 - 197]	6.31 [2.23 - 15.15]
Pecari tajacu	P. tajacu	SD	Suina	6	80 [15 - 255]	13.33 [2.67 - 42.5]
Pteropus alecto	P. alecto	W	Chiroptera	12	76 [19 - 273]	6.33 [1.58 - 22.75]
Rhinolophus ferrumequinum	R. ferrum	W	Chiroptera	29	76 [35 - 125]	2.62 [1.21 - 4.31]
Eidolon helvum	E. helvum	W	Chiroptera	46	75 [47 - 174]	1.63 [1.02 - 3.78]
Babyrousa babyrussa	B. babyru	W	Suina	2	73 [0 - 236]	36.5 [1 - 118]

### Sheet: Caption
Table S13 – Details of labelled mammalian species in figure 3 of manuscript. Dom refer to domestication status (w=wild, sd =semi domesticated).
